# Charting the Multi-level Molecular Response to Palbociclib in ER-Positive Breast Cancer

**DOI:** 10.1101/2025.08.27.672587

**Authors:** Archishma Kavalipati, Amy Aponte, Michael E. Sullivan, Sarah L. Whittington, José C. Martínez, Grant Goda, Maria M. Aleman, Michael J. Emanuele, Daniel Dominguez

## Abstract

The addition of CDK4/6 inhibitors to endocrine therapy has significantly improved outcomes in HR+/HER2-breast cancer. However, variable patient responses and acquired resistance remain a clinical challenge. We therefore defined the comprehensive molecular response to palbociclib, the most clinically used CDK4/6 inhibitor. Global analyses of gene expression, protein abundance, splicing, and chromatin accessibility revealed broad patterns and specific changes that result from CDK4/6-inhibition in breast cancer cells. We uncovered unexpected feedback between CDK4/6 and estrogen-response signaling, which has clear clinical implications. We also revealed a widespread alternative splicing program that partially overlapped with genes whose expression is regulated, and which is expected to impact protein function. These molecular changes nominated combination therapies that interfere with the activation of CDKs or ERα. Accordingly, co-targeting CDK7, which regulates CDK2, CDK4/6 and ERα, additively impacted cell fitness. Collectively, these data reveal a complex, multi-tiered response to CDK4/6 inhibition, with implications for therapeutic efficacy.
