## Supplemental Table 5 for "Charting the Multi-level Molecular Response to Palbociclib in ER-Positive Breast Cancer"

### Sheet: antibodies
Antibody	Source	Identifier	Dilution
p-RB (S807/811)	Cell Signaling Technologies	Cat. # 9308	1:1000
SKP2	Cell Signaling Technologies	Cat. # 2652	1:1000
E2F1	Cell Signaling Technologies	Cat. # 3742	1:1000
Cyclin A1	Santa Cruz Biotechnology	Cat. # 271682	1:1000
RB	Cell Signaling Technologies	Cat. # 9313	1:1000
TPX2	Abcam	Cat. # 70237	1:1000
UHRF1	Santa Cruz Biotechnology	Cat. # 373750	1:1000
TIMELESS	Santa Cruz Biotechnology	Cat. # 393122	1:1000
NUSAP1	ProteinTech	Cat. # 12024-1-AP	1:1000
ATAD2	Cell Signaling Technologies	Cat. # 78568	1:1000
PLK1	Millipore	Cat. # 05-844	1:1000
Cyclin D3	Cell Signaling Technologies	Cat. # 2936	1:1000
Cyclin D1	cell Signaling Technologies	Cat. # 2978	1:1000
ER⍺	Cell Signaling Technologies	Cat. # 8644	1:1000
MINDY1	Invitrogen	Cat. # PA5-55825	1:1000
BUBR1	Santa Cruz Biotechnology	Cat. #47744	1:1000
AURKB	Abcam	Cat. # 2254	1:1000
CDK2	Cell Signaling Technologies	Cat. # 2546	1:1000
p-CDK2 (T160)	Cell Signaling Technologies	Cat. #2561	1:1000
GAPDH	Santa Cruz Biotechnology	Cat. # 47724	1:5000
⍺-tubulin	Santa Cruz	Cat. # 32293	1:5000
DDX34	Santa Cruz Biotechnology	Cat. # sc-514665	1:1000

### Sheet: chemicals
Chemical	Source	Identifier
Dimethyl sulfoxide	EMD Millipore	D2653
Palbociclib	Selleck Chemicals	S116
hSMG-1 inhibitor 11j	MedChemExpress	HY-124719
Tween-20	Promega	H5152
Digitonin	Promega	G9441
NP-40	Thermo Scientific	85124
Palbociclib - HCl	Selleck Chemicals	S116
Abemaciclib	Millipore Sigma	1231929-97-7
Ribociclib	Selleck Chemicals	5187
Cycloheximide	Sigma Aldrich	C7698

### Sheet: recombinant_proteins
Protein	Source	Identifier
Tn5 transposase - loaded	Diagenode	C01070012
Penicillin-Streptomycin	Gibco	15140122

### Sheet: commercial_assays_reagents
Assay/Reagent	Source	Identifier
NEBNext® High-Fidelity 2X PCR Master Mix	New England Biolabs	M0541
Q5® Hot Start High-Fidelity 2X Master Mix	New England Biolabs	M0494
Maxima™ H Minus cDNA Synthesis Master Mix	Thermo Scientific	M1661
Diagenode UDI Tagmentation Library Set	Diagenode	C01011034
Diagenode 2X Tagmentation Buffer	Diagenode	C01019043
SPRIselect DNA Size Selection Reagent	Beckman Coulter	B23317
DNA Clean & Concentrator-5	Zymo Research	D4004
Trypsin-EDTA (0.25%), phenol red	Gibco	25200056

### Sheet: primers
Gene	Forward Primer (5')	Reverse Primer (3')	Genomic Region
SMARCA1	AGATGACTCGCTTGCTGGAT	TAATTCCGAGACCTCCAGCC	chrX:129,492,012-129,496,847
MCM7	TAATGATGGAGCAGCGGAGT	GTAGGTCTCTGCCCCACAC	chr7:100,099,029-100,099,360
AURKA	ATATCTCAGTGGCGGACGAG	GATCGGTCCATGATGCCTCT	chr20:56,388,187-56,392,135
INCENP	AACACTCCCCTGCGCATG	CTTCCGCCGCAGATTCTC	chr11:62,141,018-62,145,020
ECT2	TGGCGGTATTTGTGAGAGGA	AGAGTCTGCCAAGCTAGTCC	chr3:172,750,793-172,754,587
DHX34	ATTTTCCACACGCAGGCCAA	TTCACCAGGTACGGCTTGTT	chr19:47376443-47377181

### Sheet: software_table
number	software name	citation	access
1	R 4.4.3 (local), 4.5.0 (longleaf)	R Core Team (2025). _R: A Language and Environment for Statistical	software
		Computing_. R Foundation for Statistical Computing, Vienna, Austria.
		<https://www.R-project.org/>.
2	circlize_0.4.16	Gu Z, Gu L, Eils R, Schlesner M, Brors B (2014). "circlize implements	PMID: 24930139
		and enhances circular visualization in R." _Bioinformatics_, *30*,
		2811-2812.
3	job_0.3.1	Lindeløv J (2024). _job: Run Code as an RStudio Job - Free Your	R package
		Console_. R package version 0.3.1,
		<https://CRAN.R-project.org/package=job>.
4	EnsDb.Hsapiens.v86_2.99.0	Rainer J (2017). _EnsDb.Hsapiens.v86: Ensembl based annotation	R package
		package_. R package version 2.99.0.
5	ensembldb_2.30.0	Rainer J, Gatto L, Weichenberger CX (2019). "ensembldb: an R package to	PMID: 30689724
		create and use Ensembl-based annotation resources." _Bioinformatics_.
		doi:10.1093/bioinformatics/btz031
		<https://doi.org/10.1093/bioinformatics/btz031>,
		<https://academic.oup.com/bioinformatics/advance-article/doi/10.1093/bioinformatics/btz031/5301311>.
6	AnnotationFilter_1.30.0	Morgan M, Rainer J (2024). _AnnotationFilter: Facilities for Filtering	R package
		Bioconductor Annotation Resources_.
		doi:10.18129/B9.bioc.AnnotationFilter
		<https://doi.org/10.18129/B9.bioc.AnnotationFilter>, R package version
		1.30.0, <https://bioconductor.org/packages/AnnotationFilter>.
7	GenomicFeatures_1.58.0	Lawrence M, Huber W, Pagès H, Aboyoun P, Carlson M, Gentleman R, Morgan	PMID: 23950696
	GenomicRanges_1.58.0	M, Carey V (2013). "Software for Computing and Annotating Genomic
	IRanges_2.40.1	Ranges." _PLoS Computational Biology_, *9*.
		doi:10.1371/journal.pcbi.1003118
		<https://doi.org/10.1371/journal.pcbi.1003118>,
		<http://www.ploscompbiol.org/article/info%3Adoi%2F10.1371%2Fjournal.pcbi.1003118>.
8	GenomeInfoDb_1.42.3	Arora S, Morgan M, Carlson M, Pagès H (2025). _GenomeInfoDb: Utilities	R package
		for manipulating chromosome names, including modifying them to follow a
		particular naming style_. doi:10.18129/B9.bioc.GenomeInfoDb
		<https://doi.org/10.18129/B9.bioc.GenomeInfoDb>, R package version
		1.42.3, <https://bioconductor.org/packages/GenomeInfoDb>.
9	msigdbdf_24.1.0	Dolgalev I (2025). _msigdbdf: MSigDB Data Frame_. R package version	R package
		24.1.0, <https://github.com/igordot/msigdbdf>.
10	msigdbr_10.0.1	Dolgalev I (2025). _msigdbr: MSigDB Gene Sets for Multiple Organisms in	R package
		a Tidy Data Format_. R package version 10.0.1,
		<https://CRAN.R-project.org/package=msigdbr>.
11	org.Hs.eg.db_3.20.0	Carlson M (2024). _org.Hs.eg.db: Genome wide annotation for Human_. R	R package
		package version 3.20.0.
12	AnnotationDbi_1.68.0	Pagès H, Carlson M, Falcon S, Li N (2024). _AnnotationDbi: Manipulation	R package
		of SQLite-based annotations in Bioconductor_.
		doi:10.18129/B9.bioc.AnnotationDbi
		<https://doi.org/10.18129/B9.bioc.AnnotationDbi>, R package version
		1.68.0, <https://bioconductor.org/packages/AnnotationDbi>.
13	S4Vectors_0.44.0	Pagès H, Lawrence M, Aboyoun P (2024). _S4Vectors: Foundation of	R package
		vector-like and list-like containers in Bioconductor_.
		doi:10.18129/B9.bioc.S4Vectors
		<https://doi.org/10.18129/B9.bioc.S4Vectors>, R package version 0.44.0,
		<https://bioconductor.org/packages/S4Vectors>.
14	Biobase_2.66.0	Huber W, Carey VJ, Gentleman R, Anders S, Carlson M, Carvalho BS, Bravo	PMID: 25633503
	BiocGenerics_0.52.0	HC, Davis S, Gatto L, Girke T, Gottardo R, Hahne F, Hansen KD, Irizarry
		RA, Lawrence M, Love MI, MacDonald J, Obenchain V, Ole's AK, Pag`es H,
		Reyes A, Shannon P, Smyth GK, Tenenbaum D, Waldron L, Morgan M (2015).
		"Orchestrating high-throughput genomic analysis with Bioconductor."
		_Nature Methods_, *12*(2), 115-121.
		<http://www.nature.com/nmeth/journal/v12/n2/full/nmeth.3252.html>.
15	enrichplot_1.26.6	Yu G (2025). _enrichplot: Visualization of Functional Enrichment	R package
		Result_. doi:10.18129/B9.bioc.enrichplot
		<https://doi.org/10.18129/B9.bioc.enrichplot>, R package version
		1.26.6, <https://bioconductor.org/packages/enrichplot>.
16	clusterProfiler_4.14.6	Yu G, Wang L, Han Y, He Q (2012). "clusterProfiler: an R package for	PMID: 22455463
		comparing biological themes among gene clusters." _OMICS: A Journal of
		Integrative Biology_, *16*(5), 284-287. doi:10.1089/omi.2011.0118
		<https://doi.org/10.1089/omi.2011.0118>.
17	drawProteins_1.26.0	Brennan P (2018). "drawProteins: a Bioconductor/R package for	PMID: 30210791
		reproducible and programmatic generation of protein schematics [version
		1; referees: 2 approved]." _F1000Research_, *7*, 1105.
		doi:10.12688/f1000research.14541.1
		<https://doi.org/10.12688/f1000research.14541.1>,
		<https://f1000research.com/articles/7-1105/v1>.
18	RColorBrewer_1.1-3	Neuwirth E (2022). _RColorBrewer: ColorBrewer Palettes_. R package	R package
		version 1.1-3, <https://CRAN.R-project.org/package=RColorBrewer>.
19	ggpubr_0.6.0	Kassambara A (2023). _ggpubr: 'ggplot2' Based Publication Ready Plots_.	R package
		R package version 0.6.0, <https://CRAN.R-project.org/package=ggpubr>.
20	UpSetR_1.4.0	Gehlenborg N (2019). _UpSetR: A More Scalable Alternative to Venn and	R package
		Euler Diagrams for Visualizing Intersecting Sets_. R package version
		1.4.0, <https://CRAN.R-project.org/package=UpSetR>.
21	ComplexHeatmap_2.22.0	Gu Z, Eils R, Schlesner M (2016). "Complex heatmaps reveal patterns and	PMID: 27207943
		correlations in multidimensional genomic data." _Bioinformatics_.
		doi:10.1093/bioinformatics/btw313
		<https://doi.org/10.1093/bioinformatics/btw313>.
22	pheatmap_1.0.12	Kolde R (2019). _pheatmap: Pretty Heatmaps_. R package version 1.0.12,	R package
		<https://CRAN.R-project.org/package=pheatmap>.
23	ggrepel_0.9.6	Slowikowski K (2024). _ggrepel: Automatically Position Non-Overlapping	R package
		Text Labels with 'ggplot2'_. R package version 0.9.6,
		<https://CRAN.R-project.org/package=ggrepel>.
24	readxl_1.4.5	Wickham H, Bryan J (2025). _readxl: Read Excel Files_. R package	R package
		version 1.4.5, <https://CRAN.R-project.org/package=readxl>.
25	lubridate_1.9.4	Grolemund G, Wickham H (2011). "Dates and Times Made Easy with	See citation	No PMID, published in stats journal.
		lubridate." _Journal of Statistical Software_, *40*(3), 1-25.
		<https://www.jstatsoft.org/v40/i03/>.
26	forcats_1.0.0	Wickham H (2023). _forcats: Tools for Working with Categorical	R package
		Variables (Factors)_. R package version 1.0.0,
		<https://CRAN.R-project.org/package=forcats>.
27	stringr_1.5.1	Wickham H (2023). _stringr: Simple, Consistent Wrappers for Common	R package
		String Operations_. R package version 1.5.1,
		<https://CRAN.R-project.org/package=stringr>.
28	dplyr_1.1.4	Wickham H, François R, Henry L, Müller K, Vaughan D (2023). _dplyr: A	R package
		Grammar of Data Manipulation_. R package version 1.1.4,
		<https://CRAN.R-project.org/package=dplyr>.
29	purrr_1.0.4	Wickham H, Henry L (2025). _purrr: Functional Programming Tools_. R	R package
		package version 1.0.4, <https://CRAN.R-project.org/package=purrr>.
30	readr_2.1.5	Wickham H, Hester J, Bryan J (2024). _readr: Read Rectangular Text
		Data_. R package version 2.1.5,
		<https://CRAN.R-project.org/package=readr>.
31	tidyr_1.3.1	Wickham H, Vaughan D, Girlich M (2024). _tidyr: Tidy Messy Data_. R	R package
		package version 1.3.1, <https://CRAN.R-project.org/package=tidyr>.
32	tibble_3.2.1	Müller K, Wickham H (2023). _tibble: Simple Data Frames_. R package	R package
		version 3.2.1, <https://CRAN.R-project.org/package=tibble>.
33	ggplot2_3.5.1	Wickham H (2016). _ggplot2: Elegant Graphics for Data Analysis_.	Book	No PMID, published elsewhere.
		Springer-Verlag New York. ISBN 978-3-319-24277-4,
		<https://ggplot2.tidyverse.org>.
34	tidyverse_2.0.0	Wickham H, Averick M, Bryan J, Chang W, McGowan LD, François R,	See citation	No PMID, published in stats journal.
		Grolemund G, Hayes A, Henry L, Hester J, Kuhn M, Pedersen TL, Miller E,
		Bache SM, Müller K, Ooms J, Robinson D, Seidel DP, Spinu V, Takahashi
		K, Vaughan D, Wilke C, Woo K, Yutani H (2019). "Welcome to the
		tidyverse." _Journal of Open Source Software_, *4*(43), 1686.
		doi:10.21105/joss.01686 <https://doi.org/10.21105/joss.01686>.
35	generics_0.1.4	Wickham H, Kuhn M, Vaughan D (2025). _generics: Common S3 Generics not	R package
		Provided by Base R Methods Related to Model Fitting_.
		doi:10.32614/CRAN.package.generics
		<https://doi.org/10.32614/CRAN.package.generics>, R package version
		0.1.4, <https://CRAN.R-project.org/package=generics>.
36	data.table_1.17.4	Barrett T, Dowle M, Srinivasan A, Gorecki J, Chirico M, Hocking T,	R package
		Schwendinger B, Krylov I (2025). _data.table: Extension of
		`data.frame`_. doi:10.32614/CRAN.package.data.table
		<https://doi.org/10.32614/CRAN.package.data.table>, R package version
		1.17.4, <https://CRAN.R-project.org/package=data.table>.
37	this.path_2.7.0	Simmons I (2025). _this.path: Get Executing Script's Path_.	R package
		doi:10.32614/CRAN.package.this.path
		<https://doi.org/10.32614/CRAN.package.this.path>, R package version
		2.7.0, <https://CRAN.R-project.org/package=this.path>.
38	plyranges_1.28.0	Lee, Stuart, Cook, Dianne, Lawrence, Michael (2019). "plyranges: a	PMID: 30609939
		grammar of genomic data transformation." _Genome Biol._, *20*(1), 4.
		<http://dx.doi.org/10.1186/s13059-018-1597-8>.
39	DESeq2_1.48.1	Love MI, Huber W, Anders S (2014). "Moderated estimation of fold change	PMID: 25516281
		and dispersion for RNA-seq data with DESeq2." _Genome Biology_, *15*,
		550. doi:10.1186/s13059-014-0550-8
		<https://doi.org/10.1186/s13059-014-0550-8>.
40	SummarizedExperiment_1.38.1	Morgan M, Obenchain V, Hester J, Pagès H (2025). _SummarizedExperiment:	R package
		A container (S4 class) for matrix-like assays_.
		doi:10.18129/B9.bioc.SummarizedExperiment
		<https://doi.org/10.18129/B9.bioc.SummarizedExperiment>, R package
		version 1.38.1,
		<https://bioconductor.org/packages/SummarizedExperiment>.
41	MatrixGenerics_1.20.0	Ahlmann-Eltze C, Hickey P, Pagès H (2025). _MatrixGenerics: S4 Generic	R package
		Summary Statistic Functions that Operate on Matrix-Like Objects_.
		doi:10.18129/B9.bioc.MatrixGenerics
		<https://doi.org/10.18129/B9.bioc.MatrixGenerics>, R package version
		1.20.0, <https://bioconductor.org/packages/MatrixGenerics>.
42	matrixStats_1.5.0	Bengtsson H (2025). _matrixStats: Functions that Apply to Rows and	R package
		Columns of Matrices (and to Vectors)_.
		doi:10.32614/CRAN.package.matrixStats
		<https://doi.org/10.32614/CRAN.package.matrixStats>, R package version
		1.5.0, <https://CRAN.R-project.org/package=matrixStats>.
43	scales_1.4.0	Wickham H, Pedersen T, Seidel D (2025). _scales: Scale Functions for	R package
		Visualization_. doi:10.32614/CRAN.package.scales
		<https://doi.org/10.32614/CRAN.package.scales>, R package version
		1.4.0, <https://CRAN.R-project.org/package=scales>.
44	MatchIt_4.7.2	Ho D, Imai K, King G, Stuart E (2011). "MatchIt: Nonparametric	See citation	No PMID, published in stats journal.
		Preprocessing for Parametric Causal Inference." _Journal of Statistical
		Software_, *42*(8), 1-28. doi:10.18637/jss.v042.i08
		<https://doi.org/10.18637/jss.v042.i08>.
45	txdbmaker_1.4.1	Pagès H, Carlson M, Aboyoun P, Falcon S, Morgan M (2025). _txdbmaker:	R package
		Tools for making TxDb objects from genomic annotations_.
		doi:10.18129/B9.bioc.txdbmaker
		<https://doi.org/10.18129/B9.bioc.txdbmaker>, R package version 1.4.1,
		<https://bioconductor.org/packages/txdbmaker>.
46	tximport_1.36.0	Soneson C, Love MI, Robinson MD (2015). "Differential analyses for RNA-seq: transcript-level estimates improve gene-level inferences." _F1000Research_, *4*. doi:10.12688/f1000research.7563.1 <https://doi.org/10.12688/f1000research.7563.1>.	PMID: 26925227
47	ggarchery_0.4.4	Hall M (2025). _ggarchery: Flexible Segment Geoms with Arrows for 'ggplot2'_. doi:10.32614/CRAN.package.ggarchery <https://doi.org/10.32614/CRAN.package.ggarchery>, R package version 0.4.4, <https://CRAN.R-project.org/package=ggarchery>.	R package
